# Ab-trapping - a peripheral staining artifact in antibody-based microscopy and genomics

**DOI:** 10.1101/2025.04.09.648027

**Authors:** Konrad Chudzik, Yuko Sato, Xingchi Yan, Simon Ullrich, Watanya Trakarnphornsombat, Lothar Schermelleh, Geoffrey Fudenberg, Hiroshi Kimura, Michael I. Robson, Irina Solovei

## Abstract

Antibodies (Ab) are essential for detecting specific epitopes in microscopy and genomics, but can produce artifacts leading to erroneous interpretations. Here, we characterize a novel artifact, Ab-trapping, in which antibodies bind at the periphery of a cellular structure and do not diffuse further into its interior. This causes anomalous peripheral staining for multiple critical targets, including endogenous or ectopically expressed nuclear proteins like nucleolar proteins, histone variants and their modifications like H3K9me2. Ab-trapping can affect any assay relying on Ab diffusion, including immunofluorescence microscopy and recent genomics approaches like CUT&Tag. Critically, computational modeling and experimental validation reveal that Ab-trapping is caused by high epitope abundance, high Ab affinity, and low diffusion rates. Consequently, its effects can be mitigated by using alternative Abs and optimizing incubation conditions. Ab-trapping is therefore a considerable artifact that should be considered when designing experiments and interpreting results.
