## Supplementary Tables 1-3 for "Ab-trapping - a peripheral staining artifact in antibody-based microscopy and genomics"

### Sheet: Table.1
Supplementary Table 1. Examples of commercially available Abs with Ab-trapping effect.
Antigen	Manufacturer	Catalog #	Catalouge Page
H1	ThermoFisher Scientific	Numerous	https://www.thermofisher.com/antibody/primary/target/histone%20h1?activeTab=images
H3	Active Motif	MABI 0301	https://www.activemotif.com/catalog/details/39763/histone-h3-antibody-clone-mabi-0301
H3K27ac	Abcam	ab177178	https://www.abcam.com/en-us/products/primary-antibodies/histone-h3-acetyl-k27-antibody-ep16602-chip-grade-ab177178
H4K5ac	ThermoFisher Scientific	MA5-35285	https://www.thermofisher.com/antibody/product/H4K5ac-Antibody-clone-ARC0002-Recombinant-Monoclonal/MA5-35285
pan-H4ac (K5,K8,K12)	ThermoFisher Scientific	PA5-40083	https://www.thermofisher.com/antibody/product/H4ac-pan-acetyl-K5-K8-K12-Antibody-Polyclonal/PA5-40083
pan-K lactyl	HuaBio	HA722038	https://www.huabio.com/products/pan-lactyl-lysine-antibody-clone-psh03-74-recombinant-monoclonal-ha722038
H3S10ph	Active Motif	39253	https://www.activemotif.com/catalog/details/39253/histone-h3-phospho-ser10-antibody-pab#image_2

### Sheet: Table.2
Supplementary Table 2. Primary antibodies used in this study
Antigen	Manufacturer	Catalog #	Species	Clonality	IF Working Dilution (WD)	Cut&Tag WD
H3K9me2	Active Motif	AM39239	Rabbit	Polyclonal	1:1000	1:100
H3K9me2	generated in H.Kimura’s lab	СMA317	Mouse	Monoclonal	1:250	1:100
H3K9me2	Abcam	ab1220	Mouse	Monoclonal	1:500	1:100
H3K9ac	generated in H.Kimura’s lab	CMA310	Mouse	Monoclonal	1:1000	-
H4K5ac	generated in H.Kimura’s lab	4A7	Mouse	Monoclonal	1:1000	-
H3K9ac	generated in H.Kimura’s lab	CMA310	Mouse	Monoclonal	1:1000	-
H3K9ac	Active Motif	AM61251	Mouse	Monoclonal	1:500	1:100
Lamin B1	Abcam	ab16048	Rabbit	Polyclonal	1:500	1:100
GFP	Invitrogen	A-11122	Rabbit	Polyclonal	1:1000	-
GFP	generated in H.Leonhardt’s lab	Nanobody-Cy3	-	-	1:500	-
HA-Tag	Cell Signaling	C29F7	Rabbit	Monoclonal	1:100	-
H3K18ac	ABclonal	A7257	Rabbit	Polyclonal	1:500	-
H4K8ac	generated in H.Kimura’s lab	72A9	Mouse	Monoclonal	1:500	-
B23	SantaCruz	sc-56622	Mouse	Monoclonal	1:200	-
B23	Sigma	B0556	Mouse	Monoclonal	1:200	-
Ki67	Abcam	ab15580	Rabbit	Polyclonal	1:200	-

### Sheet: Table.3
Supplementary Table 3. Secondary antibodies used in this study
All secondary Abs were used at the working dilution 1:500 for cells and 1:250 for cryosections
Antigen	Manufacturer	Catalog #	Species	Conjugated fluophore
Mouse IgG	Invitrogen	A21202	Donkey	Alexa 488
Mouse IgG	Invitrogen	A31570	Donkey	Alexa 555
Mouse IgG	Invitrogen	A21203	Donkey	Alexa 594
Mouse IgG	Invitrogen	A31571	Donkey	Alexa 647
Mouse IgG	Invitrogen	A11003	Goat	Alexa 546
Mouse IgG	Invitrogen	A11001	Goat	Alexa 488
Mouse IgG	Jackson ImmunoResearch	111-005-144	Goat	In-house conjugated with Alexa 488 or Cy3
Rabbit IgG	Invitrogen	A32790	Donkey	Alexa 488
Rabbit IgG	Invitrogen	A31572	Donkey	Alexa 555
Rabbit IgG	Jackson ImmunoResearch	711-585-152	Donkey	Alexa 594
Rabbit IgG	Jackson ImmunoResearch	711-605-152	Donkey	Alexa 647
Rabbit IgG	Jackson ImmunoResearch	111-005-144	Goat	In-house conjugated with Alexa 488 or Cy3
Rabbit IgG	Invitrogen	A32740	Goat	Alexa 594
